# Driver lines for studying associative learning in *Drosophila*

**DOI:** 10.1101/2023.09.15.557808

**Authors:** Yichun Shuai, Megan Sammons, Gabriella Sterne, Karen Hibbard, He Yang, Ching-Po Yang, Claire Managan, Igor Siwanowicz, Tzumin Lee, Gerald M. Rubin, Glenn Turner, Yoshinori Aso

## Abstract

The mushroom body (MB) is the center for associative learning in insects. In *Drosophila*, intersectional split-GAL4 drivers and electron microscopy (EM) connectomes have laid the foundation for precise interrogation of the MB neural circuits. However, investigation of many cell types upstream and downstream of the MB has been hindered due to lack of specific driver lines. Here we describe a new collection of over 800 split-GAL4 and split-LexA drivers that cover approximately 300 cell types, including sugar sensory neurons, putative nociceptive ascending neurons, olfactory and thermo-/hygro-sensory projection neurons, interneurons connected with the MB-extrinsic neurons, and various other cell types. We characterized activation phenotypes for a subset of these lines and identified a sugar sensory neuron line most suitable for reward substitution. Leveraging the thousands of confocal microscopy images associated with the collection, we analyzed neuronal morphological stereotypy and discovered that one set of mushroom body output neurons, MBON08/MBON09, exhibits striking individuality and asymmetry across animals. In conjunction with the EM connectome maps, the driver lines reported here offer a powerful resource for functional dissection of neural circuits for associative learning in adult *Drosophila*.
