## Supplementary File 2 for "Driver lines for studying associative learning in *Drosophila*"

### Sheet: new transgenetic flies
Genotype	Insertion site	Chromosome	Category
58E02-ZpLexADBD	JK22C	2	LexADBD
58E02-LexADBD-P10	JK73A	3	LexADBD
76F05-ZpLexADBD	JK22C	2	LexADBD
76F05-ZpLexADBD	JK73A	3	LexADBD
64A11-ZpLexADBD	JK22C	2	LexADBD
64A11-ZpLexADBD	JK73A	3	LexADBD
VT026646-ZpLexADBD	JK73A	3	LexADBD
VT029309-ZpLexADBD	JK73A	3	LexADBD
32D11-ZpLexADBD	JK22C	2	LexADBD
72B05-ZpLexADBD	JK22C	2	LexADBD
72B05-ZpLexADBD	JK73A	3	LexADBD
72B05-ZpLexADBD-P10	JK73A	3	LexADBD
23C06-ZpLexADBD	JK22C	2	LexADBD
13F04-ZpLexADBD	JK22C	2	LexADBD
15B01-ZpLexADBD	JK22C	2	LexADBD
17C11-ZpLexADBD	JK22C	2	LexADBD
19F09-ZpLexADBD	JK22C	2	LexADBD
27G01-ZpLexADBD	JK22C	2	LexADBD
72D01-ZpLexADBD	JK22C	2	LexADBD
VT026773-ZpLexADBD	JK73A	3	LexADBD
VT026773-ZpLexADBD	JK22C	2	LexADBD
13F02-ZpLexADBD	JK22C	2	LexADBD
13F02-ZpLexADBD	attP2	3	LexADBD
13F02-ZpLexADBD	JK73A	3	LexADBD
Gr64f-ZpGal4DBD	JK73A	3	Gal4DBD
Gr64f-ZpLexADBD	su(Hw)attP8	X	LexADBD
Gr64f-ZpLexADBD	JK22C	2	LexADBD
Gr64f-ZpLexADBD	JK73A	3	LexADBD
Gr64f-ZpLexADBD-P10	su(Hw)attP8	X	LexADBD
Gr64f-ZpLexADBD-P10	JK22C	2	LexADBD
Gr64f-ZpLexADBD-P10	JK73A	3	LexADBD
Gr64f-LexAp65-P10	JK73A	3	LexA
Gr43a-ZpLexADBD	JK73A	3	LexADBD
Gr28b.d-ZpLexADBD	JK73A	3	LexADBD
Gr66a-ZpLexADBD	JK73A	3	LexADBD
TrpA1SH-LexAp65	VK00040	3	LexA
