## Supplementary File 4 for "Driver lines for studying associative learning in *Drosophila*"

### Sheet: MBcelltyps_nonKCs_excludeACA
bodyId	pre	post	pre+post	type	instance	categories
722817260	117	50	167	DA1_lPN	DA1_lPN_R	PN
754534424	102	41	143	DA1_lPN	DA1_lPN_R	PN
754538881	60	6	66	DA1_lPN	DA1_lPN_R	PN
1734350788	90	35	125	DA1_lPN	DA1_lPN_R	PN
1734350908	102	34	136	DA1_lPN	DA1_lPN_R	PN
1765040289	72	5	77	DA1_lPN	DA1_lPN_R	PN
5813039315	104	40	144	DA1_lPN	DA1_lPN_R	PN
818983130	75	14	89	DA2_lPN	DA2_lPN_R	PN
1796817841	64	11	75	DA2_lPN	DA2_lPN_R	PN
1796818119	77	16	93	DA2_lPN	DA2_lPN_R	PN
544021095	195	41	236	DA4l_adPN	DA4l_adPN_R	PN
574037266	63	25	88	DA4m_adPN	DA4m_adPN_R	PN
1640594274	876	300	1176	DC1_adPN	DC1_adPN_R	PN
1828206773	255	112	367	DC2_adPN	DC2_adPN_R	PN
5813055048	244	122	366	DC2_adPN	DC2_adPN_R	PN
1857825571	219	66	285	DC3_adPN	DC3_adPN_R	PN
1858171399	226	79	305	DC3_adPN	DC3_adPN_R	PN
5813039471	215	52	267	DC3_adPN	DC3_adPN_R	PN
5813056596	226	42	268	DC4_adPN	DC4_adPN_R	PN
1700937093	353	155	508	DL1_adPN	DL1_adPN_R	PN
1700946301	337	128	465	DL1_adPN	DL1_adPN_R	PN
788648194	219	144	363	DL2d_adPN	DL2d_adPN_R	PN
1756579280	71	42	113	DL2d_adPN	DL2d_adPN_R	PN
1793014716	162	94	256	DL2d_adPN	DL2d_adPN_R	PN
5813024710	99	41	140	DL2d_adPN	DL2d_adPN_R	PN
1734420152	64	21	85	DL2v_adPN	DL2v_adPN_R	PN
5813038793	195	114	309	DL2v_adPN	DL2v_adPN_R	PN
5813039465	130	56	186	DL2v_adPN	DL2v_adPN_R	PN
1609542060	126	75	201	DL3_lPN	DL3_lPN_R	PN
1670934213	102	36	138	DL4_adPN	DL4_adPN_R	PN
693483018	425	141	566	DL5_adPN	DL5_adPN_R	PN
542634818	995	586	1581	DM1_lPN	DM1_lPN_R	PN
630714299	403	160	563	DM2_lPN	DM2_lPN_R	PN
5901222910	424	173	597	DM2_lPN	DM2_lPN_R	PN
755518957	532	200	732	DM3_adPN	DM3_adPN_R	PN
573333835	859	362	1221	DM4_adPN	DM4_adPN_R	PN
635416407	165	87	252	DM5_lPN	DM5_lPN_R	PN
697485362	169	62	231	DM5_lPN	DM5_lPN_R	PN
788306624	205	61	266	DM6_adPN	DM6_adPN_R	PN
1764091241	179	63	242	DM6_adPN	DM6_adPN_R	PN
5813039235	201	68	269	DM6_adPN	DM6_adPN_R	PN
5813070872	211	63	274	DM6_adPN	DM6_adPN_R	PN
724816115	734	265	999	DP1l_adPN	DP1l_adPN_R	PN
635062078	1181	566	1747	DP1m_adPN	DP1m_adPN_R	PN
1536947502	156	55	211	D_adPN	D_adPN_R	PN
5813038889	155	49	204	D_adPN	D_adPN_R	PN
5813055184	125	42	167	D_adPN	D_adPN_R	PN
1887872301	109	71	180	M_adPNm4	M_adPNm4_R	PN
1888213190	50	87	137	M_adPNm4	M_adPNm4_R	PN
850375847	131	28	159	VA1d_adPN	VA1d_adPN_R	PN
1851061177	189	39	228	VA1d_adPN	VA1d_adPN_R	PN
5813055162	183	35	218	VA1d_adPN	VA1d_adPN_R	PN
1788300760	95	17	112	VA1v_adPN	VA1v_adPN_R	PN
5813024601	101	21	122	VA1v_adPN	VA1v_adPN_R	PN
5813054697	95	27	122	VA1v_adPN	VA1v_adPN_R	PN
1977579449	696	274	970	VA2_adPN	VA2_adPN_R	PN
1889253785	323	106	429	VA3_adPN	VA3_adPN_R	PN
5813055025	296	115	411	VA3_adPN	VA3_adPN_R	PN
1630051981	541	251	792	VA4_lPN	VA4_lPN_R	PN
574032862	152	49	201	VA5_lPN	VA5_lPN_R	PN
574037281	165	51	216	VA5_lPN	VA5_lPN_R	PN
574374051	187	61	248	VA5_lPN	VA5_lPN_R	PN
1881751117	650	187	837	VA6_adPN	VA6_adPN_R	PN
1692817033	366	109	475	VA7l_adPN	VA7l_adPN_R	PN
1882083076	178	91	269	VA7m_lPN	VA7m_lPN_R	PN
5813050729	163	91	254	VA7m_lPN	VA7m_lPN_R	PN
5813055180	164	80	244	VA7m_lPN	VA7m_lPN_R	PN
606090268	366	115	481	VC1_lPN	VC1_lPN_R	PN
1850706912	447	176	623	VC2_lPN	VC2_lPN_R	PN
693125078	250	134	384	VC3l_adPN	VC3l_adPN_R	PN
1914823337	219	122	341	VC3l_adPN	VC3l_adPN_R	PN
5813000276	263	171	434	VC3l_adPN	VC3l_adPN_R	PN
662776660	258	71	329	VC3m_lvPN	VC3m_lvPN_R	PN
1442819296	256	64	320	VC3m_lvPN	VC3m_lvPN_R	PN
1818307672	192	64	256	VC3m_lvPN	VC3m_lvPN_R	PN
754854077	190	48	238	VC4_adPN	VC4_adPN_R	PN
788306724	149	43	192	VC4_adPN	VC4_adPN_R	PN
5813055147	211	55	266	VC4_adPN	VC4_adPN_R	PN
636789080	441	153	594	VC5_adPN	VC5_adPN_R	PN
1912789965	50	27	77	VL1_ilPN	VL1_ilPN	PN
5813069089	624	173	797	VL2a_adPN	VL2a_adPN_R	PN
1944507292	731	208	939	VL2p_adPN	VL2p_adPN_R	PN
1850711304	252	106	358	VM1_lPN	VM1_lPN_R	PN
697132371	165	57	222	VM2_adPN	VM2_adPN_R	PN
727472481	149	54	203	VM2_adPN	VM2_adPN_R	PN
1851389175	267	120	387	VM3_adPN	VM3_adPN_R	PN
1977916288	199	72	271	VM3_adPN	VM3_adPN_R	PN
694834412	252	65	317	VM4_adPN	VM4_adPN_R	PN
726207450	57	37	94	VM4_lvPN	VM4_lvPN_R	PN
1006258344	168	81	249	VM5d_adPN	VM5d_adPN_R	PN
1888572074	119	52	171	VM5d_adPN	VM5d_adPN_R	PN
1914140664	134	48	182	VM5d_adPN	VM5d_adPN_R	PN
1914823414	156	51	207	VM5d_adPN	VM5d_adPN_R	PN
5813024712	145	59	204	VM5d_adPN	VM5d_adPN_R	PN
2010992546	158	86	244	VM5v_adPN	VM5v_adPN_R	PN
5813034571	176	60	236	VM5v_adPN	VM5v_adPN_R	PN
1851393805	148	47	195	VM7d_adPN	VM7d_adPN_R	PN
5813050727	203	62	265	VM7d_adPN	VM7d_adPN_R	PN
693479072	150	46	196	VM7v_adPN	VM7v_adPN_R	PN
1889253763	148	67	215	VM7v_adPN	VM7v_adPN_R	PN
1727979406	608	412	1020	VP1d+VP4_l2PN1	VP1d+VP4_l2PN1_R	PN
1639234609	75	16	91	VP1d_il2PN	VP1d_il2PN(dALT)	PN
1639243580	72	10	82	VP1d_il2PN	VP1d_il2PN(dALT)	PN
1944502935	61	25	86	VP1m+VP5_ilPN	VP1m+VP5_ilPN	PN
5813056072	283	122	405	VP1m_l2PN	VP1m_l2PN(lALT)_R	PN
1975878958	174	74	248	VP2_adPN	VP2_adPN_R	PN
1755556097	125	47	172	VP3+VP1l_ivPN	VP3+VP1l_ivPN	PN
5813040515	119	49	168	VP3+VP1l_ivPN	VP3+VP1l_ivPN	PN
698508565	224	49	273	V_ilPN	V_ilPN	PN
2064165421	190	50	240	V_ilPN	V_ilPN	PN
612371421	18	30648	30666	MBON01	MBON01(y5B'2a)_R	MBON
424789697	49	11272	11321	MBON02	MBON02(B2B'2a)_R	MBON
5813022341	12	8247	8259	MBON02	MBON02(B2B'2a)_L	MBON
487925037	9	1827	1836	MBON03	MBON03(B'2mp)_R	MBON
612738462	137	15738	15875	MBON03	MBON03(B'2mp)_L	MBON
613079053	12	9243	9255	MBON04	MBON04(B'2mp_bilateral)_L	MBON
799586652	842	26460	27302	MBON05	MBON05(y4>y1y2)(AVM07)_L	MBON
422725634	777	20390	21167	MBON06	MBON06(B1>a)(AVM07)_L	MBON
733036127	17	15261	15278	MBON07	MBON07(a1)_R	MBON
1234386037	27	15196	15223	MBON07	MBON07(a1)_R	MBON
1016835041	65	5887	5952	MBON09	MBON09(y3B'1)(AVM17)_L	MBON
1048215779	100	6314	6414	MBON09	MBON09(y3B'1)(AVM17)_L	MBON
1078693835	206	17289	17495	MBON09	MBON09(y3B'1)_R	MBON
613719036	4	381	385	MBON10	MBON10(B'1)_R	MBON
672352543	4	442	446	MBON10	MBON10(B'1)_R	MBON
768555687	2	778	780	MBON10	MBON10(B'1)_R	MBON
424767514	632	27113	27745	MBON11	MBON11(y1pedc>a/B)_R	MBON
517518166	239	525	764	MBON11	MBON11(y1pedc>a/B)(ADM05)_L	MBON
704466265	57	8148	8205	MBON12	MBON12(y2a'1)_R	MBON
861665641	63	7783	7846	MBON12	MBON12(y2a'1)_R	MBON
1139667240	37	8655	8692	MBON13	MBON13(a'2)_R	MBON
300972942	17	13295	13312	MBON14	MBON14(a3)_R	MBON
5813068729	186	14045	14231	MBON14	MBON14(a3)_R	MBON
642664141	1	1246	1247	MBON15	MBON15(a'1)_R	MBON
673702721	6	716	722	MBON15	MBON15(a'1)_R	MBON
457175171	19	1352	1371	MBON15-like	MBON15-like(a'1a'2)_R	MBON
579916831	15	2266	2281	MBON15-like	MBON15-like(a'1a'2)_R	MBON
673366098	25	5503	5528	MBON16	MBON16(a'3ap)_R	MBON
5812981264	8	3301	3309	MBON17	MBON17(a'3m)_R	MBON
5812981543	8	2495	2503	MBON17-like	MBON17-like(a'2a'3)_R	MBON
5813020828	67	12232	12299	MBON18	MBON18(a2sc)_R	MBON
423774471	9	1180	1189	MBON19	MBON19(a2p3p)_R	MBON
517854468	10	1455	1465	MBON19	MBON19(a2p3p)_R	MBON
792368888	42	2705	2747	MBON20	MBON20(y1y2)_R	MBON
5813022896	31	10508	10539	MBON21	MBON21(y4y5)_R	MBON
5813042659	62	13115	13177	MBON22	MBON22(calyx)_R	MBON
423382015	29	3937	3966	MBON23	MBON23(a2sp)_R	MBON
487143497	7	6104	6111	MBON24	MBON24(B2y5)_R	MBON
612742248	51	1038	1089	MBON25	MBON25(y1y2)_L	MBON
895441451	7	4376	4383	MBON26	MBON26(B'2d)_R	MBON
5813117385	8	4070	4078	MBON27	MBON27(y5d)_R	MBON
457196643	5	2322	2327	MBON28	MBON16-like(a'3a)_R	MBON
5813052909	24	1230	1254	MBON29	MBON29(y4y5)(PVL06)_L	MBON
5813058048	22	6408	6430	MBON29	MBON29(y4y5)_R	MBON
5813022234	178	10419	10597	MBON30	MBON30(y1y2y3)_R	MBON
894020730	50	5866	5916	MBON31	MBON31(a'1a)_R	MBON
642732835	48	8690	8738	MBON32	MBON32(y2)_R	MBON
547552266	48	2096	2144	MBON33	MBON33(y2y3)_R	MBON
1173814525	12	294	306	MBON34	MBON34(y2)_L	MBON
518930199	10	3857	3867	MBON35	MBON35(y2)_R	MBON
393766777	1776	8819	10595	PPL101	PPL101(y1pedc)_R	DAN
1196854070	1638	7902	9540	PPL101	PPL101(y1pedc)(PDL05)_L	DAN
5812981381	317	1973	2290	PPL102	PPL102(y1)(PDL05)_L	DAN
1048172314	2928	8243	11171	PPL103	PPL103(y2a'1)(PDL05)_L	DAN
5813022424	2844	9041	11885	PPL103	PPL103(y2a'1)_R	DAN
517514142	899	2248	3147	PPL104	PPL104(a'3)_R	DAN
5813019976	345	788	1133	PPL104	PPL104(a'3)(PDL05)_L	DAN
642516892	1107	3190	4297	PPL105	PPL105(a'2a2)(PDL05)_L	DAN
5813019513	1371	4618	5989	PPL105	PPL105(a'2a2)_R	DAN
331662710	1045	4497	5542	PPL106	PPL106(a3)_R	DAN
5813019607	928	3699	4627	PPL106	PPL106(a3)(PDL05)_L	DAN
328533761	269	274	543	PPL201	PPL201_R	DAN
5813071348	677	578	1255	PPL202	PPL202_R	DAN
487899562	100	855	955	PAM01_a	PAM01_a(y5)_R	DAN
488559952	123	620	743	PAM01_a	PAM01_a(y5)_R	DAN
549955973	103	734	837	PAM01_a	PAM01_a(y5)_R	DAN
550408954	44	347	391	PAM01_a	PAM01_a(y5)_L	DAN
581332573	133	661	794	PAM01_a	PAM01_a(y5)_R	DAN
613847777	37	319	356	PAM01_a	PAM01_a(y5)_L	DAN
643142863	52	376	428	PAM01_a	PAM01_a(y5)_L	DAN
645224664	48	322	370	PAM01_a	PAM01_a(y5)_L	DAN
674519060	52	246	298	PAM01_a	PAM01_a(y5)_L	DAN
676263239	37	353	390	PAM01_a	PAM01_a(y5)_L	DAN
1047525093	112	900	1012	PAM01_a	PAM01_a(y5)_R	DAN
1109957857	118	851	969	PAM01_a	PAM01_a(y5)_R	DAN
1171431567	39	274	313	PAM01_a	PAM01_a(y5)_L	DAN
1203070528	118	394	512	PAM01_a	PAM01_a(y5)_R	DAN
1204124270	99	920	1019	PAM01_a	PAM01_a(y5)_R	DAN
1233428010	128	569	697	PAM01_a	PAM01_a(y5)_R	DAN
1233773217	128	764	892	PAM01_a	PAM01_a(y5)_R	DAN
1234481054	115	606	721	PAM01_a	PAM01_a(y5)_R	DAN
1264186300	55	298	353	PAM01_a	PAM01_a(y5)_L	DAN
1266871604	99	857	956	PAM01_a	PAM01_a(y5)_R	DAN
5812979170	46	323	369	PAM01_a	PAM01_a(y5)_L	DAN
5812979502	43	370	413	PAM01_a	PAM01_a(y5)_L	DAN
5812979560	44	416	460	PAM01_a	PAM01_a(y5)_L	DAN
455159380	112	729	841	PAM01_b	PAM01_b(y5)_R	DAN
456174330	93	406	499	PAM01_b	PAM01_b(y5)_R	DAN
613398716	112	391	503	PAM01_b	PAM01_b(y5)_R	DAN
925799233	107	401	508	PAM01_b	PAM01_b(y5)_R	DAN
1202397143	105	305	410	PAM01_b	PAM01_b(y5)_R	DAN
1295855722	105	540	645	PAM01_b	PAM01_b(y5)_R	DAN
5812982779	126	924	1050	PAM01_b	PAM01_b(y5)_R	DAN
643501489	67	352	419	PAM02	PAM02(B'2a)_L	DAN
737167616	155	640	795	PAM02	PAM02(B'2a)_R	DAN
1110298200	150	618	768	PAM02	PAM02(B'2a)_R	DAN
1140655376	136	640	776	PAM02	PAM02(B'2a)_R	DAN
1171690432	132	735	867	PAM02	PAM02(B'2a)_R	DAN
1172372655	151	701	852	PAM02	PAM02(B'2a)_R	DAN
1202462198	82	352	434	PAM02	PAM02(B'2a)_L	DAN
1203066201	136	545	681	PAM02	PAM02(B'2a)_R	DAN
1233505806	89	476	565	PAM02	PAM02(B'2a)_L	DAN
1295501882	133	595	728	PAM02	PAM02(B'2a)_R	DAN
1295566429	81	324	405	PAM02	PAM02(B'2a)_L	DAN
5812982727	90	405	495	PAM02	PAM02(B'2a)_L	DAN
5813032997	82	422	504	PAM02	PAM02(B'2a)_L	DAN
5813098776	160	737	897	PAM02	PAM02(B'2a)_R	DAN
1233436426	69	288	357	PAM03	PAM03(B2B'2a)_R	DAN
1263832477	52	206	258	PAM03	PAM03(B2B'2a)_L	DAN
5812989588	61	181	242	PAM03	PAM03(B2B'2a)_R	DAN
422682603	78	326	404	PAM04_a	PAM04_a(B2)_R	DAN
484735678	78	363	441	PAM04_a	PAM04_a(B2)_R	DAN
551445253	113	463	576	PAM04_a	PAM04_a(B2)_L	DAN
551790504	148	868	1016	PAM04_a	PAM04_a(B2)_L	DAN
551790913	155	711	866	PAM04_a	PAM04_a(B2)_L	DAN
582139830	104	407	511	PAM04_a	PAM04_a(B2)_L	DAN
612638791	82	273	355	PAM04_a	PAM04_a(B2)_R	DAN
645090294	75	296	371	PAM04_a	PAM04_a(B2)_R	DAN
676612729	60	199	259	PAM04_a	PAM04_a(B2)_L	DAN
676616719	88	341	429	PAM04_a	PAM04_a(B2)_L	DAN
707647321	60	260	320	PAM04_a	PAM04_a(B2)_L	DAN
707660374	127	634	761	PAM04_a	PAM04_a(B2)_L	DAN
800264315	185	871	1056	PAM04_a	PAM04_a(B2)_R	DAN
800743420	58	198	256	PAM04_a	PAM04_a(B2)_L	DAN
923726321	205	1065	1270	PAM04_a	PAM04_a(B2)_R	DAN
1047183897	277	1627	1904	PAM04_a	PAM04_a(B2)_R	DAN
1078007730	187	960	1147	PAM04_a	PAM04_a(B2)_L	DAN
1140750808	92	461	553	PAM04_a	PAM04_a(B2)_L	DAN
1140996390	221	1296	1517	PAM04_a	PAM04_a(B2)_R	DAN
1141328881	178	730	908	PAM04_a	PAM04_a(B2)_R	DAN
1141329053	157	868	1025	PAM04_a	PAM04_a(B2)_R	DAN
1203066222	237	1333	1570	PAM04_a	PAM04_a(B2)_R	DAN
1203066401	240	1239	1479	PAM04_a	PAM04_a(B2)_R	DAN
1418351262	68	187	255	PAM04_a	PAM04_a(B2)_R	DAN
1419019956	158	842	1000	PAM04_a	PAM04_a(B2)_R	DAN
5812983418	62	263	325	PAM04_a	PAM04_a(B2)_L	DAN
5813093171	119	650	769	PAM04_a	PAM04_a(B2)_L	DAN
453380528	72	262	334	PAM04_b	PAM04_b(B2)_R	DAN
517207902	233	598	831	PAM05	PAM05(B'2p)_R	DAN
549610772	215	547	762	PAM05	PAM05(B'2p)_R	DAN
643523134	135	337	472	PAM05	PAM05(B'2p)_L	DAN
770692923	120	311	431	PAM05	PAM05(B'2p)_L	DAN
830276571	189	339	528	PAM05	PAM05(B'2p)_R	DAN
923385340	157	335	492	PAM05	PAM05(B'2p)_R	DAN
1081767446	88	123	211	PAM05	PAM05(B'2p)_L	DAN
1169989698	254	737	991	PAM05	PAM05(B'2p)_R	DAN
1169989859	149	245	394	PAM05	PAM05(B'2p)_R	DAN
1169993905	213	630	843	PAM05	PAM05(B'2p)_R	DAN
1170404875	126	177	303	PAM05	PAM05(B'2p)_R	DAN
1171690479	197	652	849	PAM05	PAM05(B'2p)_R	DAN
5812982120	122	253	375	PAM05	PAM05(B'2p)_R	DAN
5812983399	105	268	373	PAM05	PAM05(B'2p)_L	DAN
5813047784	92	141	233	PAM05	PAM05(B'2p)_L	DAN
5813069965	97	320	417	PAM05	PAM05(B'2p)_L	DAN
5813091420	138	256	394	PAM05	PAM05(B'2p)_L	DAN
5901205545	112	187	299	PAM05	PAM05(B'2p)_L	DAN
675763039	266	681	947	PAM06_a	PAM06_a(B'2m)_R	DAN
735600320	123	280	403	PAM06_a	PAM06_a(B'2m)_L	DAN
765457262	187	460	647	PAM06_a	PAM06_a(B'2m)_R	DAN
798027992	116	206	322	PAM06_a	PAM06_a(B'2m)_L	DAN
798693540	165	361	526	PAM06_a	PAM06_a(B'2m)_L	DAN
859765252	114	246	360	PAM06_a	PAM06_a(B'2m)_L	DAN
860983686	185	456	641	PAM06_a	PAM06_a(B'2m)_R	DAN
923869685	142	286	428	PAM06_a	PAM06_a(B'2m)_L	DAN
1016839809	191	386	577	PAM06_a	PAM06_a(B'2m)_R	DAN
1017992752	141	304	445	PAM06_a	PAM06_a(B'2m)_L	DAN
1139724251	151	298	449	PAM06_a	PAM06_a(B'2m)_L	DAN
1170322501	183	306	489	PAM06_a	PAM06_a(B'2m)_R	DAN
1170348225	181	430	611	PAM06_a	PAM06_a(B'2m)_L	DAN
1170413425	235	490	725	PAM06_a	PAM06_a(B'2m)_R	DAN
1200687716	110	248	358	PAM06_a	PAM06_a(B'2m)_L	DAN
1200752926	96	194	290	PAM06_a	PAM06_a(B'2m)_L	DAN
1200753289	115	274	389	PAM06_a	PAM06_a(B'2m)_L	DAN
5812979271	195	508	703	PAM06_a	PAM06_a(B'2m)_R	DAN
5812982118	211	457	668	PAM06_a	PAM06_a(B'2m)_R	DAN
5813022201	202	528	730	PAM06_a	PAM06_a(B'2m)_R	DAN
5813063280	186	420	606	PAM06_a	PAM06_a(B'2m)_R	DAN
5813090947	140	302	442	PAM06_a	PAM06_a(B'2m)_L	DAN
5813091758	143	340	483	PAM06_a	PAM06_a(B'2m)_L	DAN
5813127030	264	578	842	PAM06_a	PAM06_a(B'2m)_R	DAN
644417074	98	740	838	PAM06_b	PAM06_b(B'2m)_R	DAN
834044577	85	362	447	PAM06_b	PAM06_b(B'2m)_R	DAN
1200753147	50	308	358	PAM06_b	PAM06_b(B'2m)_L	DAN
1233436396	79	413	492	PAM06_b	PAM06_b(B'2m)_R	DAN
1262744824	43	330	373	PAM06_b	PAM06_b(B'2m)_L	DAN
5812979168	68	347	415	PAM06_b	PAM06_b(B'2m)_L	DAN
5812982091	88	623	711	PAM06_b	PAM06_b(B'2m)_R	DAN
5813048214	51	219	270	PAM06_b	PAM06_b(B'2m)_L	DAN
1050249677	149	932	1081	PAM07	PAM07(y4<y1y2)_R	DAN
1141687128	140	1223	1363	PAM07	PAM07(y4<y1y2)_R	DAN
1142011140	135	760	895	PAM07	PAM07(y4<y1y2)_R	DAN
1204175835	150	1006	1156	PAM07	PAM07(y4<y1y2)_R	DAN
5813109941	139	847	986	PAM07	PAM07(y4<y1y2)_R	DAN
956138930	157	654	811	PAM08_a	PAM08_a(y4)_R	DAN
988852391	144	762	906	PAM08_a	PAM08_a(y4)_R	DAN
1141342258	148	645	793	PAM08_a	PAM08_a(y4)_R	DAN
1141692008	151	662	813	PAM08_a	PAM08_a(y4)_R	DAN
1142356576	160	595	755	PAM08_a	PAM08_a(y4)_R	DAN
1142365351	112	514	626	PAM08_a	PAM08_a(y4)_R	DAN
1172446050	52	175	227	PAM08_a	PAM08_a(y4)_L	DAN
1173745330	130	516	646	PAM08_a	PAM08_a(y4)_R	DAN
1326813363	132	559	691	PAM08_a	PAM08_a(y4)_R	DAN
5812983827	56	208	264	PAM08_a	PAM08_a(y4)_L	DAN
798356481	76	300	376	PAM08_b	PAM08_b(y4)_L	DAN
924429714	186	778	964	PAM08_b	PAM08_b(y4)_R	DAN
1110307501	129	463	592	PAM08_b	PAM08_b(y4)_R	DAN
1110997994	159	653	812	PAM08_b	PAM08_b(y4)_R	DAN
1140737968	64	242	306	PAM08_b	PAM08_b(y4)_L	DAN
1141000881	200	865	1065	PAM08_b	PAM08_b(y4)_R	DAN
1141009503	100	342	442	PAM08_b	PAM08_b(y4)_L	DAN
1141350537	125	420	545	PAM08_b	PAM08_b(y4)_R	DAN
5813020288	94	441	535	PAM08_b	PAM08_b(y4)_L	DAN
580317662	219	962	1181	PAM08_c	PAM08_c(y4)_R	DAN
735134301	189	970	1159	PAM08_c	PAM08_c(y4)_R	DAN
954528474	87	442	529	PAM08_c	PAM08_c(y4)_L	DAN
1140655624	217	1031	1248	PAM08_c	PAM08_c(y4)_R	DAN
1140738351	85	409	494	PAM08_c	PAM08_c(y4)_L	DAN
1172031461	155	914	1069	PAM08_c	PAM08_c(y4)_R	DAN
5813021844	86	368	454	PAM08_c	PAM08_c(y4)_L	DAN
5813069977	75	370	445	PAM08_c	PAM08_c(y4)_L	DAN
1141337557	238	861	1099	PAM08_d	PAM08_d(y4)_R	DAN
5812981641	80	304	384	PAM08_d	PAM08_d(y4)_L	DAN
582355376	107	311	418	PAM08_e	PAM08_e(y4)_R	DAN
1051630846	133	760	893	PAM08_e	PAM08_e(y4)_R	DAN
1141324564	97	362	459	PAM08_e	PAM08_e(y4)_R	DAN
1141337605	152	553	705	PAM08_e	PAM08_e(y4)_R	DAN
1141678948	114	380	494	PAM08_e	PAM08_e(y4)_R	DAN
1173076392	106	327	433	PAM08_e	PAM08_e(y4)_R	DAN
1173076523	102	318	420	PAM08_e	PAM08_e(y4)_R	DAN
1173753977	120	404	524	PAM08_e	PAM08_e(y4)_R	DAN
268725517	191	606	797	PAM09	PAM09(B1ped)_L	DAN
299613480	253	1008	1261	PAM09	PAM09(B1ped)_R	DAN
359586213	149	458	607	PAM09	PAM09(B1ped)_R	DAN
360941147	146	445	591	PAM09	PAM09(B1ped)_R	DAN
644896959	107	319	426	PAM09	PAM09(B1ped)_L	DAN
675602461	129	386	515	PAM09	PAM09(B1ped)_L	DAN
735282133	187	644	831	PAM09	PAM09(B1ped)_L	DAN
1048004460	83	233	316	PAM09	PAM09(B1ped)_L	DAN
1048207713	135	476	611	PAM09	PAM09(B1ped)_R	DAN
5812980567	203	718	921	PAM09	PAM09(B1ped)_R	DAN
5813075824	212	784	996	PAM09	PAM09(B1ped)_R	DAN
298595394	268	1087	1355	PAM10	PAM10(B1)_R	DAN
328253133	340	1379	1719	PAM10	PAM10(B1)_R	DAN
328546871	335	1172	1507	PAM10	PAM10(B1)_R	DAN
329435390	302	974	1276	PAM10	PAM10(B1)_L	DAN
359598627	314	1106	1420	PAM10	PAM10(B1)_R	DAN
454252960	188	688	876	PAM10	PAM10(B1)_L	DAN
455431209	344	1152	1496	PAM10	PAM10(B1)_R	DAN
551113395	290	974	1264	PAM10	PAM10(B1)_L	DAN
582148591	326	1057	1383	PAM10	PAM10(B1)_L	DAN
643535876	252	858	1110	PAM10	PAM10(B1)_L	DAN
1110972158	293	1269	1562	PAM10	PAM10(B1)_R	DAN
1297815807	290	1029	1319	PAM10	PAM10(B1)_L	DAN
1328513713	304	984	1288	PAM10	PAM10(B1)_L	DAN
1328522741	246	780	1026	PAM10	PAM10(B1)_L	DAN
456846996	104	210	314	PAM11	PAM11(a1)_R	DAN
482762280	218	662	880	PAM11	PAM11(a1)_R	DAN
512765910	171	522	693	PAM11	PAM11(a1)_R	DAN
513451621	148	461	609	PAM11	PAM11(a1)_R	DAN
578694777	209	658	867	PAM11	PAM11(a1)_L	DAN
766298734	143	250	393	PAM11	PAM11(a1)_L	DAN
1016114585	176	458	634	PAM11	PAM11(a1)_L	DAN
1016118449	176	493	669	PAM11	PAM11(a1)_L	DAN
1047489962	182	585	767	PAM11	PAM11(a1)_L	DAN
1077847238	205	719	924	PAM11	PAM11(a1)_R	DAN
1109568718	203	590	793	PAM11	PAM11(a1)_L	DAN
1231299343	298	1101	1399	PAM11	PAM11(a1)_R	DAN
5812983533	189	543	732	PAM11	PAM11(a1)_R	DAN
5813021261	139	349	488	PAM11	PAM11(a1)_L	DAN
829261936	91	316	407	PAM12	PAM12(y3)_R	DAN
862705904	111	377	488	PAM12	PAM12(y3)_R	DAN
893149866	83	204	287	PAM12	PAM12(y3)_L	DAN
955464899	79	261	340	PAM12	PAM12(y3)_R	DAN
983759126	59	265	324	PAM12	PAM12(y3)_R	DAN
1081086613	53	156	209	PAM12	PAM12(y3)_L	DAN
1141678665	127	540	667	PAM12	PAM12(y3)_R	DAN
1173045815	127	581	708	PAM12	PAM12(y3)_R	DAN
1204547624	52	153	205	PAM12	PAM12(y3)_L	DAN
1204875505	74	201	275	PAM12	PAM12(y3)_L	DAN
1205225146	66	192	258	PAM12	PAM12(y3)_L	DAN
1206114100	78	359	437	PAM12	PAM12(y3)_R	DAN
1266478519	60	216	276	PAM12	PAM12(y3)_L	DAN
5813060817	66	193	259	PAM12	PAM12(y3)_L	DAN
5813087817	104	362	466	PAM12	PAM12(y3)_R	DAN
5813100896	113	317	430	PAM12	PAM12(y3)_R	DAN
675468771	109	232	341	PAM13	PAM13(B'1ap)_R	DAN
706819341	101	191	292	PAM13	PAM13(B'1ap)_R	DAN
769018494	101	178	279	PAM13	PAM13(B'1ap)_L	DAN
799578347	123	303	426	PAM13	PAM13(B'1ap)_R	DAN
800622401	101	231	332	PAM13	PAM13(B'1ap)_R	DAN
986828383	130	306	436	PAM13	PAM13(B'1ap)_R	DAN
987997896	84	185	269	PAM13	PAM13(B'1ap)_L	DAN
1141329227	121	314	435	PAM13	PAM13(B'1ap)_R	DAN
1171436073	107	222	329	PAM13	PAM13(B'1ap)_L	DAN
1171785552	99	195	294	PAM13	PAM13(B'1ap)_L	DAN
1173011450	95	184	279	PAM13	PAM13(B'1ap)_L	DAN
1204391417	144	308	452	PAM13	PAM13(B'1ap)_R	DAN
1233501275	87	168	255	PAM13	PAM13(B'1ap)_L	DAN
5813032813	130	246	376	PAM13	PAM13(B'1ap)_L	DAN
675451588	121	251	372	PAM14	PAM14(B'1m)_R	DAN
735112319	119	270	389	PAM14	PAM14(B'1m)_R	DAN
766838498	123	269	392	PAM14	PAM14(B'1m)_R	DAN
767671354	88	151	239	PAM14	PAM14(B'1m)_L	DAN
797687628	86	184	270	PAM14	PAM14(B'1m)_L	DAN
799362484	106	224	330	PAM14	PAM14(B'1m)_L	DAN
799919294	113	244	357	PAM14	PAM14(B'1m)_R	DAN
829379400	91	202	293	PAM14	PAM14(B'1m)_L	DAN
890118683	112	177	289	PAM14	PAM14(B'1m)_L	DAN
893710296	87	172	259	PAM14	PAM14(B'1m)_R	DAN
923027316	124	259	383	PAM14	PAM14(B'1m)_R	DAN
954222134	89	182	271	PAM14	PAM14(B'1m)_L	DAN
955591114	106	188	294	PAM14	PAM14(B'1m)_L	DAN
1173007139	153	308	461	PAM14	PAM14(B'1m)_R	DAN
1234731487	98	192	290	PAM14	PAM14(B'1m)_L	DAN
5813061879	152	264	416	PAM14	PAM14(B'1m)_R	DAN
1172774470	50	285	335	PAM15_a	PAM15_a(y5B'2a)_L	DAN
5813096699	133	657	790	PAM15_a	PAM15_a(y5B'2a)_R	DAN
1233436479	113	796	909	PAM15_b	PAM15_b(y5B'2a)_R	DAN
5812979156	117	897	1014	PAM15_b	PAM15_b(y5B'2a)_R	DAN
425790257	15542	122975	138517	APL	APL_R	Intrinsic neurons (excluding KCs)
425276848	331	1339	1670	DPM	DPM_L	Intrinsic neurons (excluding KCs)
5813105172	17530	76989	94519	DPM	DPM_R	Intrinsic neurons (excluding KCs)
329566174	434	580	1014	OA-VPM3	OA-VPM3(NO2/NO3)_R	Modulatory (non-DANs)
5813061260	75	105	180	OA-VPM3	OA-VPM3(NO2/NO3)_L	Modulatory (non-DANs)
767473384	205	504	709	OA-VPM4	OA-VPM4	Modulatory (non-DANs)
638481581	124	75	199	OA-VUMa2	OA-VUMa2_R	Modulatory (non-DANs)
1670265016	231	172	403	OA-VUMa2	OA-VUMa2_R	Modulatory (non-DANs)
759810119	109	173	282	CSD	CSD(5HT1)(AVM03)_L	Modulatory (non-DANs)
699031185	62	106	168	SIFa	SIFa(PDM34)	Modulatory (non-DANs)
1418618235	95	225	320	SIFa	SIFa(PDM34)	Modulatory (non-DANs)
5813021291	750	3688	4438	MB-C1	MB-C1_R	Modulatory (non-DANs)
5813075020	725	3712	4437	MB-C1	MB-C1_R	Modulatory (non-DANs)
5813020988	476	3785	4261	LHMB1	LHMB1_R	Others
693927941	64	166	230	ALIN1	ALIN1_R	Others
5901213440	14	271	285	CRE011	CRE011_R	Others
5813083779	3	406	409	CRE022	CRE022_R	Others
1015143077	1	411	412	CRE024	CRE024_L	Others
613083375	19	409	428	CRE032	CRE032_L	Others
5813019850	7	516	523	CRE048	CRE048_R	Others
328861282	298	621	919	LHCENT1	LHCENT1_R	Others
327499164	174	319	493	LHCENT2	LHCENT2_R	Others
487144598	317	907	1224	LHCENT3	LHCENT3_R	Others
517506265	171	119	290	LHCENT4	LHCENT4_R	Others
579912201	303	303	606	LHCENT5	LHCENT5_R	Others
360284300	120	81	201	LHCENT8	LHCENT8_R	Others
511271574	189	147	336	LHCENT8	LHCENT8_R	Others
509928512	6	256	262	LHPD2b1_a	LHPD2b1_a_R	Others
548872750	11	254	265	LHPD2b1_a	LHPD2b1_a_R	Others
5813089504	4	282	286	LHPD2b1_a	LHPD2b1_a_R	Others
478613576	162	560	722	LHPD5c1	LHPD5c1_R	Others
480590566	733	3187	3920	LHPV12a1	LHPV12a1(PVM10)_R	Others
574688051	295	408	703	LHPV12a1	LHPV12a1_L	Others
479935033	497	1256	1753	LHPV3c1	LHPV3c1_R	Others
268731005	59	34	93	SMP146	SMP146(ADM10)_L	Others
822708945	65	56	121	mALD3	mALD3_L	Others
