## Supplementary File 5 for "Driver lines for studying associative learning in *Drosophila*"

### Sheet: coverage_withinMB
Cell type	Compartment	Split-GAL4	Additional Split-GAL4 or Gal4 lines	Split-LexA	Additional Split-LexA lines	New or improved	Notes
APL	calyx, lobes		VT43924-Gal4.2				ofent used with UAS-GAL4 to enhance expression level
DPM	lobes	SS01241	SS01240, MB496B, MB034C, SS01238			1	SS01240 additionally labels MBON11 at weak level
PPL101	γ1pedc	MB320C	MB503B, MB012B, SS01248	SL86067
PPL102	γ1		(SS01247, SS01252, MB054B)
PPL103	γ2α′1	MB296B	MB302B			1
PPL104	α′3	MB304B					MB304B may additionally label PPL106 at weak level, depending on the UAS lines
PPL105	α′2α2	MB058B	MB059B
PPL106	α3	MB630B		SL86050	SL86062, SL86049
PPL201	calyx
PPL202	calyx
PAM01	γ5	MB315C	MB313B, MB313C, MB064B, 0804-GAL4				MB315C and 0804-GAL4 labels distinct subset of DANs in the γ5 (Otto et al., 2020)
PAM02	β′2a	MB109B	MB087C
PAM03	β2β′2a	MB301B	SS01866				Both MB301B and SS01866 additionally label PAM06
PAM04	β2	MB170B	MB213B			1	Both MB170B and MB213B additionally label PAM10
PAM05	β′2p	MB103B	MB056B			1	MB056B additionally labels PAM06
PAM06	β′2m	MB032B
PAM07	γ4<γ1γ2	MB197B				1
PAM08	γ4	MB312C	MB312B				Both MB312C and MB312B additionally label PAM07
PAM09	β1ped		(MB194B)
PAM10	β1	MB063B
PAM11	α1	MB043C	MB325B	SL86065	SL86059,SL86053	1	MB043C additionally labels PAM10 at weak level, depending on the UAS lines. MB325B has additional expression in VNC.
PAM12	γ3	MB441B	MB195B, MB443B, MB029B				MB195B labels fewer neurons
PAM13	β'1ap	MB023B					MB023B has additional expression in VNC
PAM14	β'1m	MB025B	MB055B				Both MB025B and MB055B additionally label PAM13
PAM15	γ5β′2a
MB-C1	calyx	MB380B	MB380C, SS23817
SIF_a	calyx, lobes	MB013B	MB015B
OA-VPM3	calyx, lobes	SS81068	SS46618			1
OA-VPM4	lobes	MB021B	MB113C, SS01427, SS01213, (SS01215, SS01204)
OA-VUMa2	calyx	SS48794	SS01871			1
CSD	calyx	SS01357	MB465C, SS01356, SS01358, SS48835			1	SS01357 has additional expression in descending neurons. MB465C is a specific but weak driver for MB-CSD.
MBON01	γ5β′2a	SS01308	MB011B, MB210B, SS01141, (MB002B)	SL86047	SL86063	1	MB011B and MB210B label more than one MBON type
MBON02	β2β′2a	SS01337	MB399B			1
MBON03	β′2mp	SS01127	SS01143, SS01232, MB011B, MB210B, MB002B	SL86063		1	MB011B and MB210B label more than one MBON type
MBON04	β′2mp bilateral	SS67728	SS67727, SS67755, (MB011B, MB210B)	SL86063			MB011B and MB210B label more than one MBON type
MBON05	γ4>γ1γ2	SS01188	MB434B, MB298B, SS01297, (MB433B)			1
MBON06	β1>α	MB349B	MB434B, SS01224, MB482C, MB433B			1
MBON07	α1	MB310C	MB323B, MB319C, MB319B	SL86055
MBON08	γ3	MB083C	MB110C, MB500C, SS01137
MBON09	γ3β′1	MB083C	MB110C, MB500C, SS01137
MBON10	β′1	MB057B	MB078C, MB430C
MBON11	γ1pedc>α/β	MB112C	MB085C, MB262B, SS01359, MB501B, MB498B, MB358B	SL86058
MBON12	γ2α′1	MB077B	MB077C, MB051B, MB090C	SL86045	SL86057, SL86056
MBON13	α′2	MB018B	MB091C, MB019B, MB037B, MB081C, SS01268
MBON14	α3	MB082C	MB093C, G0239				Both MB082C and MB093C additionally label MBON13. G0239 is a specific but weak driver for MBON14.
MBON15	α′1	MB026B					MB026B has additional expression in ascending neurons.
MBON15-like	α′1α′2	MB618B	(MB026B)			1
MBON16	α′3ap	MB027B	SS01298, SS01397, MB026B			1	MB027B labels 3-4 cells. SS01298 labels 2 cells.
MBON17	α′3m	MB027B	SS01298, SS01397, MB618B			1
MBON17-like	α′2α′3	MB618B	(MB027B)			1
MBON18	α2sc	SS01194	MB080C, MB549C, MB050B, SS01354			1
MBON19	α2p3p	SS77442	MB062B, SS01193, SS01198
MBON20	γ1γ2	SS95118	SS67741
MBON21	γ4γ5	SS81353	SS81521,SS46348
MBON22	calyx	SS01388	MB242A, MB622B, MB184B			1
MBON23	α2sp	SS77424
MBON24	β2γ5
MBON25	γ1γ2
MBON26	β′2d	SS80958	SS95105
MBON27	γ5d
MBON28	α′3a	SS81557	SS86947, MB549C
MBON29	γ4γ5	SS77450	SS67662
MBON30	γ1γ2γ3	SS76094	SS97567
MBON31	α′1a	SS80896	SS52050, SS76057
MBON32	γ2	SS76057
MBON33	γ2γ3	SS75199	SS75200, SS77383
MBON34	γ2
MBON35	γ2	SS80974
LHMB1	calyx, α′1, α′2	SS85572				1
ALIN1	-
CRE011	-	SS45245	SS45222, SS48792			1
CRE022	-
CRE024	-
CRE032	-
CRE048	-
LHCENT1	-
LHCENT2	-
LHCENT3	-
LHCENT4	-
LHCENT5	-
LHCENT8	-
LHPD2b1_a	-
LHPD5c1	-
LHPV12a1	-	SS23107	SS23112				LH2033 (SS23107) and LH2041 (SS23112) in Dolan et al. 2019
LHPV3c1	-
SMP146	-	SS32228				1
mALD3	-
