## Supplementary File 6 for "Driver lines for studying associative learning in *Drosophila*"

### Sheet: AL PN coverage
	DP1m_vPN	DM2_lPN	DP1l_vPN	VC3l_adPN	DL1_adPN	VL2p_vPN	VM5d_adPN	DA1_lPN	DL2d_vPN	VC4_adPN	DC3_adPN	V_l2PN	VL2a_vPN	DM5_lPN	D_adPN	VA1d_adPN	VA1d_vPN	VM7d_adPN	VM5v_adPN	VA1v_adPN	VM7v_adPN	VM4_adPN	VM4_lvPN	DA4l_adPN	DL3_lPN	DA3_adPN	DL4_adPN	VL1_vPN	VL1_ilPN	mPN	VP1d_il2PN	VP1m+_lvPN	VP1m+VP5_ilPN	VP3+_vPN	VP5+_l2PN	VP5+VP2_l2PN	VP5+VP3_l2PN
SS01189								1
SS49296								1																	1
SS01391								1															1		1
SS01199		1						1
SS01165											1													0.5
SS01269					1
SS32205					1										1					0.5
SS01129			1						1
SS01147																									1
MB485B							0.5																1		1	0.5
SS10228																1											1
SS49306														1					0.5
SS01175	1		1			1							1
SS01336												1
SS35094																1
SS01390																1							1
SS32274																1				0.5						0.5
SS34963																	1
SS01108																	1													1
SS01119				1
SS49298				1			1												1				1
SS32272				1	0.5		1
SS35043				1	0.5		1			1					1				1
SS34961				1			0.5			1									0.5
MB546B																													1
SS86025																												1
SS01850													1																	0.5
SS01171													1																	1
SS01854						1							1
SS01107	1					1							1				1
SS01196	1					1							1																	0.5
SS01868						1
SS01157				1			0.5			0.5												1
SS01318																							1
MB490B				1			1			1									1
SS01132																		1			1
SS01104																															1
SS33915																																1
SS32190																																	1
SS01100																															1		1
MB048B																																		1
SS32275																																			1
MB559C																																			1	1	1
SS32229																																					1
SS35020																														1
SS01097																														1
SS49361																														1
SS01331																														1
SS32193																														1
SS32192																														1
SS49304																														1
SS01262																														1
SS01319																														1
SS00606																														1
SS00486																														1
SS45229																														1
SS01202																														1
SS01833																														1
SS00580																														1
SS01845																														1
SS01172																														1
SS01832																														1
SS01823																														1
SS01345																														1
SS01156																														1
SS01820																														1
SS00517																														1
SS01168																														1
SS00587																														1
SS01197																														1
