## Supplementary File 7 for "Driver lines for studying associative learning in *Drosophila*"

### Sheet: Metadata
Figures	Sample Name	Line	Line Description	Fly Core Alias	Effector	Gender
Figure 1	GMR_SS00550-20201016_42_D5	GMR_SS00550	w; 37A12-p65ADZp in attP40/CyO,Tb; 27H08-ZpGdbd in attP2	GMR_37A12_XA_21-x-GMR_27H08_XD_01	UAS_Chrimson_Venus_X_0070	f
Figure 1	GMR_MB410B-20140527_42_D2	GMR_MB410B	w; 24H02-p65ADZp in attP40/CyO,Tb; 65G10-ZpGdbd in attP2	GMR_24H02_BB_21-x-GMR_65G10_AV_01	UAS_Chrimson_Venus_X_0070	f
Figure 1	GMR_SS00525-20230120_44_C6	GMR_SS00525	w;; 30H02-p65ADZp in VK00027, 33E02-ZpGdbd in attP2	GMR_30H02_BB_04-x-GMR_33E02_XD_01	UAS_Chrimson_Venus_X_0070	f
Figure 1	JRC_SS87269-20211217_46_C4	JRC_SS87269	SS87269	BJD_104G01_BB_21-x-YNA_Gr64f_AV_57	UAS_Chrimson_Venus_X_0070	f
Figure 1	JRC_SS87278-20211217_46_C5	JRC_SS87278	SS87278	BJD_110C04_BB_21-x-YNA_Gr64f_AV_57	UAS_Chrimson_Venus_X_0070	f
Figure 1	GMR_SS01159-20200117_46_J6	GMR_SS01159	w; 41C05-p65ADZp in attP40; VT026019-ZpGdbd in attP2	GMR_41C05_BB_21-x-BJD_113E05_AV_01	UAS_Chrimson_Venus_X_0070	m
Figure 1	JRC_SS35094-20200124_43_C2	JRC_SS35094	w; 80A09-p65ADZp in attP40; 82E08-ZpGDBD in attP2	GMR_80A09_BB_21-x-GMR_82E08_XD_01	UAS_Chrimson_Venus_X_0070	f
Figure 1	GMR_SS01189-20200710_44_D5	GMR_SS01189	w; 54A11-p65ADZp in attP40; VT033006-ZpGdbd in attP2	GMR_54A11_XA_21-x-BJD_115F09_AV_01	UAS_Chrimson_Venus_X_0070	m
Figure 1	JRC_SS32193-20200710_41_I4	JRC_SS32193	w; VT043241-p65ADZp in attP40; 86A05-ZpGDBD in attP2	BJD_105A06_BB_21-x-GMR_86A05_AV_01	UAS_Chrimson_Venus_X_0070	f
Figure 1	JRC_SS33915-20190329_44_E3	JRC_SS33915	w; VT037537-p65ADZp in attP40; VT007764-ZpGdbd in attP2	BJD_122G12_BB_21-x-BJD_116F06_AV_01	UAS_Chrimson_Venus_X_0070	f
Figure 1	JRC_SS32229-20200710_42_H1	JRC_SS32229	w; VT019428-p65ADZp in attP40; 87F12-ZpGdbd in attP2	BJD_126C04_BB_21-x-GMR_87F12_AV_01	UAS_Chrimson_Venus_X_0070	m
Figure 1	GMR_SS00486-20140417_41_B1	GMR_SS00486	w; 24C04-p65ADZp in attP40/CyO,Tb; 47A11-ZpGdbd in attP2	GMR_24C04_XA_21-x-GMR_47A11_XD_01	UAS_Chrimson_Venus_X_0070	f
Figure 1	JRC_SS45245-20190329_44_F4	JRC_SS45245	w; VT013344-p65ADZp in attP40; VT048933-ZpGdbd in attP2	BJD_116H04_BB_21-x-BJD_145E03_AV_01	UAS_Chrimson_Venus_X_0070	f
Figure 1	JRC_SS33917-20200117_47_F4	JRC_SS33917	w; VT007746-p65ADZp in attP40; 64A11-ZpGdbd in attP2/TM6B	BJD_125C09_BB_21-x-GMR_64A11_AV_01	UAS_Chrimson_Venus_X_0070	f
Figure 1	JRC_SS49755-20180511_41_A2	JRC_SS49755	w; 56B05-p65ADZp in attP40; 84B09-ZpGDBD in attP2	GMR_56B05_BB_21-x-GMR_84B09_AV_01	UAS_Chrimson_Venus_X_0070	f
Figure 1	GMR_SS01227-20200925_44_H3	GMR_SS01227	w; 14C08-p65ADZp in attP40; 11F12-ZpGdbd in attP2	GMR_14C08_XA_21_BX3G_1500005-x-GMR_11F12_XD_01	UAS_Chrimson_Venus_X_0070	m
Figure 1	JRC_SS48794-20230127_46_B2	JRC_SS48794	w; VT025925-p65ADZp in attP40/CyO,Tb; VT058566-ZpGdbd in attP2	BJD_107D12_BB_21-x-BJD_128G03_AV_01	UAS_Chrimson_Venus_X_0070	f
Figure 1	JRC_SS81068-20230127_46_G1	JRC_SS81068	SS81068	BJD_119G04_BB_21-x-BJD_128G03_AV_01	UAS_Chrimson_Venus_X_0070	f
Figure 3	JRC_SS45245-20190329_44_F4	JRC_SS45245	w; VT013344-p65ADZp in attP40; VT048933-ZpGdbd in attP2	BJD_116H04_BB_21-x-BJD_145E03_AV_01	UAS_Chrimson_Venus_X_0070	f
Figure 3	JRC_SS67221-20230127_47_B5	JRC_SS67221	w; VT026646-p65ADZp in attP40; VT019911-ZpGdbd in attP2	BJD_113E08_BB_21-x-BJD_126C10_AV_01	UAS_Chrimson_Venus_X_0070	m
Figure 3	JRC_SS33917-20200117_47_H2	JRC_SS33917	w; VT007746-p65ADZp in attP40; 64A11-ZpGdbd in attP2/TM6B	BJD_125C09_BB_21-x-GMR_64A11_AV_01	UAS_Chrimson_Venus_X_0070	m
Figure 3	JRC_SS81072-20230203_45_B3	JRC_SS81072	SS81072	GMR_26D04_BB_21-x-BJD_114F05_AV_01	UAS_Chrimson_Venus_X_0070	f
Figure 3	JRC_SS67238-20191206_47_B4	JRC_SS67238	w; VT007746-p65ADZp in attP40; VT027738-ZpGdbd in attP2	BJD_125C09_BB_21-x-BJD_144D04_AV_01	UAS_Chrimson_Venus_X_0070	f
Figure 3	JRC_SS81122-20210820_42_A6	JRC_SS81122	SS81122	BJD_117F06_BB_21-x-GMR_37G12_AV_01	UAS_Chrimson_Venus_X_0070	f
Figure 3	JRC_SS70178-20200918_43_C2	JRC_SS70178	w; VT040698-p65ADZp in attP40/CyO,Tb; VT038816-ZpGdbd in attP2	BJD_111C04_BB_21-x-BJD_111A09_AV_01	UAS_Chrimson_Venus_X_0070	f
Figure 3	JRC_SS69945-20200918_43_A5	JRC_SS69945	w; VT038816-p65ADZp in attP40; 53G12-ZpGdbd in attP2	BJD_111A09_BB_21-x-GMR_53G12_AV_01	UAS_Chrimson_Venus_X_0070	f
Figure 3	GMR_SS01203-20140710_42_D1	GMR_SS01203	w; 80G12-p65ADZp in attP40/CyO,Tb; VT047171-ZpGdbd in attP2	GMR_80G12_XA_21-x-BJD_108F11_AV_01	UAS_Chrimson_Venus_X_0070	f
Figure 3	JRC_SS32228-20160712_31_G1	JRC_SS32228	w; VT040004-p65ADZp in attP40/CyO,Tb; VT020600-ZpGdbd in attP2	BJD_121C05_BB_21-x-BJD_110B07_AV_01	IVS-myr-FLAG_Syt-HA_3_0055	f
Figure 3	GMR_SS01227-20200925_44_D3	GMR_SS01227	w; 14C08-p65ADZp in attP40; 11F12-ZpGdbd in attP2	GMR_14C08_XA_21_BX3G_1500005-x-GMR_11F12_XD_01	UAS_Chrimson_Venus_X_0070	f
Figure 3	JRC_SS81027-20210820_42_A3	JRC_SS81027	SS81027	GMR_78B06_XA_21-x-BJD_123F08_AV_01	UAS_Chrimson_Venus_X_0070	f
Figure 3-supplemental figure 1	GMR_MB623C-20150220_45_C4	GMR_MB623C	w;; 13F02-p65ADZp in VK00027, VT058937-ZpGdbd in attP2	GMR_13F02_BB_04-x-BJD_128G09_AV_01	UAS_Chrimson_Venus_X_0070	f
Figure 3-supplemental figure 1	GMR_SS01241-20200313_47_C4	GMR_SS01241	w; VT064246-p65ADZp in attP40; 13F04-ZpGdbd in attP2/TM6B	BJD_112C03_BB_21-x-GMR_13F04_XD_01	UAS_Chrimson_Venus_X_0070	f
Figure 3-supplemental figure 1	GMR_SS01308-20200710_43_D3	GMR_SS01308	w; VT050240-p65ADZp in attP40; 27G01-ZpGdbd in attP2/TM6B	BJD_128E03_BB_21-x-GMR_27G01_AV_01	UAS_Chrimson_Venus_X_0070	f
Figure 3-supplemental figure 1	GMR_SS01127-20140617_41_B2	GMR_SS01127	w; 14C08-p65ADZp in attP40; VT065306-ZpGdbd in attP2	GMR_14C08_XA_21_BX3G_1500005-x-BJD_124A07_AV_01	UAS_Chrimson_Venus_X_0070	f
Figure 3-supplemental figure 1	GMR_SS01188-20140718_42_C4	GMR_SS01188	w; 53C03-p65ADZp in attP40; VT043788-ZpGdbd in attP2	GMR_53C03_XA_21-x-BJD_108E03_AV_01	UAS_Chrimson_Venus_X_0070	f
Figure 3-supplemental figure 1	GMR_SS01298-20200710_43_D2	GMR_SS01298	w; VT037580-p65ADZp in attP40/CyO,Tb; 24H08-ZpGdbd in attP2	BJD_115G03_BB_21-x-GMR_24H08_XD_01	UAS_Chrimson_Venus_X_0070	f
Figure 3-supplemental figure 1	GMR_MB618B-20130213_32_C1	GMR_MB618B	w; 65B09-p65ADZp in attP40; 53B06-ZpGdbd in attP2	GMR_65B09_BB_21-x-GMR_53B06_AV_01	TLN-V5_myr-FLAG_Syt-HA_23_0037	f
Figure 3-supplemental figure 1	GMR_SS01388-20200710_44_B1	GMR_SS01388	w; VT063192-p65ADZp in attP40; 64F07-ZpGdbd in attP2/TM6B	BJD_123B05_BB_21-x-GMR_64F07_XD_01	UAS_Chrimson_Venus_X_0070	m
Figure 3-supplemental figure 1	GMR_MB170B-20121204_31_B6	GMR_MB170B	w; 30G08-p65ADZp in attP40; 32G08-ZpGdbd in attP2	GMR_30G08_BB_21-x-GMR_32G08_AV_01	TLN-V5_myr-FLAG_Syt-HA_23_0038	f
Figure 3-supplemental figure 1	GMR_MB325B-20200717_47_C4	GMR_MB325B	w; 30G08-p65ADZp in attP40; 37E10-ZpGdbd in attP2	GMR_30G08_BB_21-x-GMR_37E10_AV_01	UAS_Chrimson_Venus_X_0070	f
Figure 3-supplemental figure 1	JRC_SS81068-20230127_46_G1	JRC_SS81068	SS81068	BJD_119G04_BB_21-x-BJD_128G03_AV_01	UAS_Chrimson_Venus_X_0070	f
Figure 3-supplemental figure 1	JRC_SS48794-20180427_46_C3	JRC_SS48794	w; VT025925-p65ADZp in attP40/CyO,Tb; VT058566-ZpGdbd in attP2	BJD_107D12_BB_21-x-BJD_128G03_AV_01	UAS_Chrimson_Venus_X_0070	f
Figure 4	GMR_SS01189-20200710_43_D6	GMR_SS01189	w; 54A11-p65ADZp in attP40; VT033006-ZpGdbd in attP2	GMR_54A11_XA_21-x-BJD_115F09_AV_01	UAS_Chrimson_Venus_X_0070	f
Figure 4	GMR_SS01165-20200710_44_E4	GMR_SS01165	w; 44A02-p65ADZp in attP40; VT033006-ZpGdbd in attP2	GMR_44A02_XA_21-x-BJD_115F09_AV_01	UAS_Chrimson_Venus_X_0070	m
Figure 4	GMR_SS01269-20200306_42_J4	GMR_SS01269	w; VT033006-p65ADZp in attP40; 20G07-ZpGdbd in attP2	BJD_115F09_BB_21-x-GMR_20G07_XD_01	UAS_Chrimson_Venus_X_0070	m
Figure 4	GMR_SS01147-20200717_47_E4	GMR_SS01147	w; 26B04-p65ADZp in attP40/CyO,Tb; VT033006-ZpGdbd in attP2/TM6B	GMR_26B04_XA_21-x-BJD_115F09_AV_01	UAS_Chrimson_Venus_X_0070	m
Figure 4	GMR_SS01336-20200710_43_C2	GMR_SS01336	w; VT040540-p65ADZp in attP40; 41C05-ZpGdbd in attP2	BJD_108B06_BB_21-x-GMR_41C05_XD_01	UAS_Chrimson_Venus_X_0070	f
Figure 4	JRC_SS35094-20200124_43_G3	JRC_SS35094	w; 80A09-p65ADZp in attP40; 82E08-ZpGDBD in attP2	GMR_80A09_BB_21-x-GMR_82E08_XD_01	UAS_Chrimson_Venus_X_0070	m
Figure 4	JRC_SS34963-20200124_43_E4	JRC_SS34963	w; 10A12-p65ADZp in attP40/CyO,Tb; VT015830-ZpGdbd in attP2	GMR_10A12_BB_21-x-BJD_123D08_AV_01	UAS_Chrimson_Venus_X_0070	m
Figure 4	GMR_SS01119-20140623_41_G1	GMR_SS01119	w; 12E07-p65ADZp in attP40/CyO,Tb; VT033006-ZpGdbd in attP2	GMR_12E07_XA_21-x-BJD_115F09_AV_01	UAS_Chrimson_Venus_X_0070	f
Figure 4	GMR_MB546B-20200710_41_A4	GMR_MB546B	w; 65G01-p65ADZp in attP40/CyO::Tb-RFP; 82D04-ZpGdbd in attP2	GMR_65G01_BB_21-x-GMR_82D04_AV_01	UAS_Chrimson_Venus_X_0070	f
Figure 4	JRC_SS86025-20211112_49_B6	JRC_SS86025	SS86025	BJD_115H02_BB_21-x-BJD_136A06_AV_01	UAS_Chrimson_Venus_X_0070	f
Figure 4	GMR_SS01868-20230120_44_B1	GMR_SS01868	w; 76G04-p65ADZp in attP40/CyO,Tb; VT057245-ZpGdbd in attP2	GMR_76G04_XA_21-x-BJD_105F10_AV_01	UAS_Chrimson_Venus_X_0070	f
Figure 4	GMR_SS01318-20200710_44_C3	GMR_SS01318	w; VT033006-p65ADZp in attP40; 33H11-ZpGdbd in attP2	BJD_115F09_BB_21-x-GMR_33H11_XD_01	UAS_Chrimson_Venus_X_0070	m
Figure 5	JRC_SS35020-20200124_43_D2	JRC_SS35020	w; 22E09-p65ADZp in attP40/CyO,Tb; 40H07-ZpGdbd in attP2	GMR_22E09_XA_21-x-GMR_40H07_AV_01	UAS_Chrimson_Venus_X_0070	f
Figure 5	GMR_SS01097-20140718_42_B5	GMR_SS01097	w; VT062498-p65ADZp in attP40/CyO,Tb; VT047879-ZpGdbd in attP2	BJD_112B04_BB_21-x-BJD_108F12_AV_01	UAS_Chrimson_Venus_X_0070	f
Figure 5	JRC_SS49361-20200228_42_C2	JRC_SS49361	w; 92D04-p65ADZp in attP40; VT017258-ZpGdbd in attP2	GMR_92D04_BB_21-x-BJD_107A05_AV_01	UAS_Chrimson_Venus_X_0070	f
Figure 5	GMR_SS01331-20200717_47_B5	GMR_SS01331	w; VT026027-p65ADZp in attP40; 40C02-ZpGdbd in attP2/TM6B	BJD_110D05_BB_21-x-GMR_40C02_XD_01	UAS_Chrimson_Venus_X_0070	f
Figure 5	JRC_SS32193-20200710_41_I4	JRC_SS32193	w; VT043241-p65ADZp in attP40; 86A05-ZpGDBD in attP2	BJD_105A06_BB_21-x-GMR_86A05_AV_01	UAS_Chrimson_Venus_X_0070	f
Figure 5	JRC_SS49304-20200207_42_D2	JRC_SS49304	w; 22C06-p65ADZp in attP40; VT040552-ZpGdbd in attP2	GMR_22C06_BB_21-x-BJD_108B09_AV_01	UAS_Chrimson_Venus_X_0070	f
Figure 5	GMR_SS00486-20200710_42_B2	GMR_SS00486	w; 24C04-p65ADZp in attP40/CyO,Tb; 47A11-ZpGdbd in attP2	GMR_24C04_XA_21-x-GMR_47A11_XD_01	UAS_Chrimson_Venus_X_0070	m
Figure 5	GMR_SS00580-20130123_34_B1	GMR_SS00580	w; 45F05-p65ADZp in attP40; 55A03-ZpGdbd in attP2	GMR_45F05_XA_21-x-GMR_55A03_XD_01	TLN-V5_myr-FLAG_Syt-HA_23_0037	f
Figure 5	GMR_SS01823-20140919_44_B1	GMR_SS01823	w; VT024634-p65ADZp in attP40/CyO,Tb; 12C07-ZpGDBD in attP2	BJD_110C09_BB_21-x-GMR_12C07_XD_01	UAS_Chrimson_Venus_X_0070	f
Figure 5	GMR_SS01168-20200710_44_A6	GMR_SS01168	w; 49F09-p65ADZp in attP40/CyO,Tb; VT013594-ZpGdbd in attP2/TM6B	GMR_49F09_XA_21-x-BJD_109G07_AV_01	UAS_Chrimson_Venus_X_0070	m
Figure 5	GMR_SS00587-20200717_47_C5	GMR_SS00587	w;; 50E01-p65ADZp in VK00027, 55A03-ZpGdbd in attP2	GMR_50E01_BB_04-x-GMR_55A03_XD_01	UAS_Chrimson_Venus_X_0070	f
Figure 5	GMR_SS01197-20200306_42_F1	GMR_SS01197	w; 67A12-p65ADZp in attP40; VT015830-ZpGdbd in attP2	GMR_67A12_XA_21-x-BJD_123D08_AV_01	UAS_Chrimson_Venus_X_0070	m
Figure 6	GMR_SS01104-20200710_42_A2	GMR_SS01104	w; VT063303-p65ADZp in attP40; VT026020-ZpGdbd in attP2	BJD_115A11_BB_21-x-BJD_120F02_AV_01	UAS_Chrimson_Venus_X_0070	m
Figure 6	JRC_SS33915-20200117_47_F6	JRC_SS33915	w; VT037537-p65ADZp in attP40; VT007764-ZpGdbd in attP2	BJD_122G12_BB_21-x-BJD_116F06_AV_01	UAS_Chrimson_Venus_X_0070	f
Figure 6	GMR_SS01100-20200717_47_A3	GMR_SS01100	w; VT058568-p65ADZp in attP40; VT026020-ZpGdbd in attP2	BJD_114G04_BB_21-x-BJD_120F02_AV_01	UAS_Chrimson_Venus_X_0070	f
Figure 6	GMR_MB048B-20200710_41_E5	GMR_MB048B	w; 59F08-p65ADZp in attP40/CyO,Tb; 14E09-ZpGdbd in attP2	GMR_59F08_BB_21-x-GMR_14E09_AV_01	UAS_Chrimson_Venus_X_0070	f
Figure 6	JRC_SS32275-20160719_32_I4	JRC_SS32275	w; 78E05-p65ADZp in attP40; 87F12-ZpGdbd in attP2	GMR_78E05_BB_21-x-GMR_87F12_AV_01	IVS-myr-FLAG_Syt-HA_3_0055	f
Figure 6	JRC_SS32229-20200710_42_H1	JRC_SS32229	w; VT019428-p65ADZp in attP40; 87F12-ZpGdbd in attP2	BJD_126C04_BB_21-x-GMR_87F12_AV_01	UAS_Chrimson_Venus_X_0070	m
Figure 6	GMR_MB559C-20121109_31_D3	GMR_MB559C	GMR_MB559C	GMR_73H08_BB_04-x-GMR_87F12_AV_01	TLN-V5_myr-FLAG_Syt-HA_23_0038	f
Figure 6	GMR_MB410B-20140527_42_D2	GMR_MB410B	w; 24H02-p65ADZp in attP40/CyO,Tb; 65G10-ZpGdbd in attP2	GMR_24H02_BB_21-x-GMR_65G10_AV_01	UAS_Chrimson_Venus_X_0070	f
Figure 6	GMR_SS00560-20140527_42_B1	GMR_SS00560	w; 38E07-p65ADZp in attP40/CyO,Tb; 51D04-ZpGdbd in attP2/TM6B	GMR_38E07_XA_21-x-GMR_51D04_XD_01	UAS_Chrimson_Venus_X_0070	f
Figure 6	GMR_MB408B-20130123_32_A1	GMR_MB408B	w; 24H02-p65ADZp in attP40; 43C10-ZpGdbd in attP2	GMR_24H02_BB_21-x-GMR_43C10_AV_01	TLN-V5_myr-FLAG_Syt-HA_23_0037	f
Figure 7	JRC_SS87269-20211217_46_C4	JRC_SS87269	SS87269	BJD_104G01_BB_21-x-YNA_Gr64f_AV_57	UAS_Chrimson_Venus_X_0070	f
Figure 7	JRC_SS88801-20220211_44_A5	JRC_SS88801	SS88801	GMR_30B11_XA_21-x-YNA_Gr64f_AV_57	UAS_Chrimson_Venus_X_0070	f
Figure 7	JRC_IS88776-20210730_46_F1	JRC_IS88776		BJD_110F02_BB_21-x-YNA_Gr64f_AV_57	UAS_Chrimson_Venus_X_0070	f
Figure 7	JRC_SS88803-20220211_44_A6	JRC_SS88803	SS88803	GMR_47B12_XA_21-x-YNA_Gr64f_AV_57	UAS_Chrimson_Venus_X_0070	f
Figure 7	JRC_IS87272-20210702_51_F3	JRC_IS87272		BJD_124D01_BB_21-x-YNA_Gr64f_AV_57	UAS_Chrimson_Venus_X_0070	f
Figure 7	JRC_SS87279-20211210_49_F4	JRC_SS87279	SS87279	BJD_119F07_BB_21-x-YNA_Gr64f_AV_57	UAS_Chrimson_Venus_X_0070	f
Figure 7	JRC_SS87278-20211217_46_C5	JRC_SS87278	SS87278	BJD_110C04_BB_21-x-YNA_Gr64f_AV_57	UAS_Chrimson_Venus_X_0070	f
Figure 7	UAH_K_67265-20140402_31_F2	UAH_K_67265	GR66a-G4		UAS_Chrimson_Venus_X_0070	f
Figure 7-figure supplement 3	JRC_SS70217-20200918_43_A6	JRC_SS70217	w; VT009855-p65ADZp in attP40; VT014718-ZpGdbd in attP2	BJD_120A02_BB_21-x-BJD_100G09_AV_01	UAS_Chrimson_Venus_X_0070	f
Figure 7-figure supplement 3	JRC_SS81024-20210820_42_A5	JRC_SS81024	SS81024	GMR_24A02_BB_21-x-GMR_21F07_AV_01	UAS_Chrimson_Venus_X_0070	f
Figure 7-figure supplement 3	JRC_SS49352-20200306_42_C1	JRC_SS49352	w; 52F01-p65ADZp in attP40; 70H11-ZpGDBD in attP2/TM6B	GMR_52F01_XA_21-x-GMR_70H11_XD_01	UAS_Chrimson_Venus_X_0070	f
Figure 7-figure supplement 3	JRC_SS49345-20180511_41_C3	JRC_SS49345	w; 48A03-p65ADZp in attP40; 85F12-ZpGdbd in attP2	GMR_48A03_BB_21-x-GMR_85F12_AV_01	UAS_Chrimson_Venus_X_0070	f
Figure 7-figure supplement 3	JRC_SS68163-20200918_43_D4	JRC_SS68163	w; 25F06-p65ADZp in attP40; 66B12-ZpGdbd in attP2/TM6B	GMR_25F06_XA_21-x-GMR_66B12_AV_01	UAS_Chrimson_Venus_X_0070	f
Figure 7-figure supplement 3	JRC_SS48918-20180622_42_F1	JRC_SS48918	w; VT008646-p65ADZp in attP40/CyO,Tb; VT025604-ZpGdbd in attP2	BJD_119H06_BB_21-x-BJD_120E08_AV_01	UAS_Chrimson_Venus_X_0070	f
Figure 7-figure supplement 3	GMR_SS00582-20140527_42_F1	GMR_SS00582	w; 49A06-p65ADZp in attP40/CyO,Tb; 39D12-ZpGdbd in attP2	GMR_49A06_XA_21-x-GMR_39D12_XD_01	UAS_Chrimson_Venus_X_0070	f
Figure 7-figure supplement 3	GMR_SS00471-20140502_42_H1	GMR_SS00471	w;; 19B06-p65ADZp in VK00027, 41B07-ZpGdbd in attP2	GMR_19B06_BB_04-x-GMR_41B07_XD_01	UAS_Chrimson_Venus_X_0070	f
Figure 7-figure supplement 3	GMR_SS00636-20200710_41_E1	GMR_SS00636	w;; Ddc-p65ADZp in VK00027, 13E04-ZpGdbd in attP2	GMR_Ddc_BB_04-x-GMR_13E04_XD_01	UAS_Chrimson_Venus_X_0070	f
Figure 7-figure supplement 3	JRC_SS48335-20200918_45_B4	JRC_SS48335	w; VT008882-p65ADZp in attP40; 68C01-ZpGdbd in attP2	BJD_115C01_BB_21-x-GMR_68C01_AV_01	UAS_Chrimson_Venus_X_0070	f
Figure 7-figure supplement 3	GMR_SS00481-20200717_47_F4	GMR_SS00481	w;; 21D02-p65ADZp in VK00027, 17A04-ZpGdbd in attP2	GMR_21D02_BB_04-x-GMR_17A04_XD_01	UAS_Chrimson_Venus_X_0070	m
Figure 7-figure supplement 3	JRC_SS67219-20200207_43_A2	JRC_SS67219	w; VT007746-p65ADZp in attP40/CyO,Tb; VT063301-ZpGdbd in attP2	BJD_125C09_BB_21-x-BJD_106A11_AV_01	UAS_Chrimson_Venus_X_0070	f
Figure 9	GMR_SS01159-20200117_46_J6	GMR_SS01159	w; 41C05-p65ADZp in attP40; VT026019-ZpGdbd in attP2	GMR_41C05_BB_21-x-BJD_113E05_AV_01	UAS_Chrimson_Venus_X_0070	m
Figure 9	JRC_SS35227-20190329_44_C2	JRC_SS35227	w; 41C05-p65ADZp in attP40; VT050663-ZpGdbd in attP2	GMR_41C05_BB_21-x-BJD_109A03_AV_01	UAS_Chrimson_Venus_X_0070	f
Figure 9	JRC_SS35256-20200124_43_F3	JRC_SS35256	w; 41C05-p65ADZp in attP40; 79C11-ZpGDBD in attP2	GMR_41C05_BB_21-x-GMR_79C11_XD_01	UAS_Chrimson_Venus_X_0070	m
Figure 9	JRC_SS49267-20180622_42_D3	JRC_SS49267	w; VT000771-p65ADZp in attP40; 71A10-ZpGDBD in attP2	BJD_100A05_BB_21-x-GMR_71A10_XD_01	UAS_Chrimson_Venus_X_0070	f
Figure 9	JRC_SS32217-20200710_44_H4	JRC_SS32217	w; VT033006-p65ADZp in attP40; 92C10-ZpGdbd in attP2	BJD_115F09_BB_21-x-GMR_92C10_AV_01	UAS_Chrimson_Venus_X_0070	m
Figure 9	JRC_SS69977-20200918_43_B4	JRC_SS69977	w; VT025717-p65ADZp in attP40; VT014554-ZpGdbd in attP2	BJD_117D09_BB_21-x-BJD_125H02_AV_01	UAS_Chrimson_Venus_X_0070	f
Figure 9	GMR_SS01111-20140919_44_C1	GMR_SS01111	w; VT048942-p65ADZp in attP40; VT014097-ZpGdbd in attP2	BJD_123A02_BB_21-x-BJD_109G09_AV_01	UAS_Chrimson_Venus_X_0070	f
Figure 9	JRC_SS49300-20180511_41_E5	JRC_SS49300	w; VT065317-p65ADZp in attP40; VT061918-ZpGdbd in attP2	BJD_129A03_BB_21-x-BJD_119A12_AV_01	UAS_Chrimson_Venus_X_0070	f
Figure 9	JRC_SS35008-20190329_44_E6	JRC_SS35008	w; 20A02-p65ADZp in attP40; VT013594-ZpGdbd in attP2	GMR_20A02_XA_21-x-BJD_109G07_AV_01	UAS_Chrimson_Venus_X_0070	f
Figure 9	JRC_SS33919-20190104_36_B3	JRC_SS33919	w; VT050734-p65ADZp in attP40; VT026019-ZpGdbd in attP2	BJD_128E09_BB_21-x-BJD_113E05_AV_01	IVS-myr-FLAG_Syt-HA_3_0055	f
Figure 12	GMR_MB112C-20140401_33_D2	GMR_MB112C	w;; 93D10-p65ADZp in VK00027, 13F04-ZpGdbd in attP2	GMR_93D10_BB_04-x-GMR_13F04_AV_01	UAS_Chrimson_Venus_X_0070	f
Figure 12	JRC_SL86058-20211001_50_D3	JRC_SL86058	SL86058	GMR_93D10_BB_04-x-GMR_13F04_CD_37	LexAop2_Chrimson_Venus_X_0082	f
Figure 12	GMR_MB077B-20140522_31_I4	GMR_MB077B	w; 25D01-p65ADZp in attP40; 19F09-ZpGdbd in attP2	GMR_25D01_BB_21-x-GMR_19F09_AV_01	UAS_Chrimson_Venus_X_0070	f
Figure 12	JRC_SL86045-20211001_50_D4	JRC_SL86045	SL86045	GMR_25D01_BB_21-x-GMR_19F09_CD_37	LexAop2_Chrimson_Venus_X_0082	f
Figure 12	GMR_MB011B-20191011_46_B2	GMR_MB011B	w; 14C08-p65ADZp in attP40/CyO; 15B01-ZpGdbd in attP2/TM6B	GMR_14C08_BB_21-x-GMR_15B01_AV_01	UAS_Chrimson_Venus_X_0070	f
Figure 12	JRC_SL86063-20211001_50_D1	JRC_SL86063	SL86063	GMR_14C08_BB_21-x-GMR_15B01_CD_37	LexAop2_Chrimson_Venus_X_0082	f
Figure 12	GMR_MB210B-20191018_45_D2	GMR_MB210B	w; 15B01-p65ADZp in attP40; 27G01-ZpGdbd in attP2/TM6B	GMR_15B01_BB_21-x-GMR_27G01_AV_01	UAS_Chrimson_Venus_X_0070	f
Figure 12	JRC_SL86046-20211001_50_D5	JRC_SL86046	SL86046	GMR_15B01_BB_21-x-GMR_27G01_CD_37	LexAop2_Chrimson_Venus_X_0082	f
Figure 12	GMR_MB310C-20191018_45_E4	GMR_MB310C	w;; 52G04-p65ADZp in VK00027, 17C11-ZpGdbd in attP2	GMR_52G04_BB_04-x-GMR_17C11_AV_01	UAS_Chrimson_Venus_X_0070	f
Figure 12	JRC_SL86055-20211001_50_E6	JRC_SL86055	SL86055	GMR_52G04_BB_04-x-GMR_17C11_CD_37	LexAop2_Chrimson_Venus_X_0082	f
Figure 12	GMR_MB043C-20191018_44_E6	GMR_MB043C	w;; 58E02-p65ADZp in VK00027, 32D11-ZpGdbd in attP2	GMR_58E02_BB_04-x-GMR_32D11_AV_01	UAS_Chrimson_Venus_X_0070	m
Figure 12	JRC_SL86059-20211001_50_D2	JRC_SL86059	SL86059	GMR_58E02_BB_04-x-GMR_32D11_CD_37	LexAop2_Chrimson_Venus_X_0082	f
